# RNA-Seq Analysis Illuminates the Early Stages of *Plasmodium* Liver Infection

**DOI:** 10.1101/870030

**Authors:** Maria Toro-Moreno, Kayla Sylvester, Tamanna Srivastava, Dora Posfai, Emily R. Derbyshire

## Abstract

The apicomplexan parasites *Plasmodium* spp. are the causative agents of malaria, a disease that poses a significant global health burden. *Plasmodium* spp. initiate infection of the human host by transforming and replicating within hepatocytes. This liver stage (LS) is poorly understood when compared to other *Plasmodium* life stages, which has hindered our ability to target these parasites for disease prevention. We conducted an extensive RNA-seq analysis throughout the *Plasmodium berghei* LS, covering as early as 2 hours post infection (hpi) and extending to 48 hpi. Our data revealed that hundreds of genes are differentially expressed at 2 hpi, and that multiple genes shown to be important for later infection are upregulated as early as 12 hpi. Using hierarchical clustering along with co-expression analysis, we identified clusters functionally enriched for important liver-stage processes such as interactions with the host cell and redox homeostasis. Furthermore, some of these clusters were highly correlated to the expression of ApiAP2 transcription factors, while showing enrichment of mostly uncharacterized DNA binding motifs. This finding presents potential LS targets for these transcription factors, while also hinting at alternative uncharacterized DNA binding motifs and transcription factors during this stage. Our work presents a window into the previously undescribed transcriptome of *Plasmodium* upon host hepatocyte infection to enable a comprehensive view of the parasite’s LS. These findings also provide a blueprint for future studies that extend hypotheses concerning LS gene function in *P. berghei* to human-infective *Plasmodium* parasites.

**IMPORTANCE:** The LS of *Plasmodium* infection is an asymptomatic yet necessary stage for producing blood-infective parasites, the causative agents of malaria. Blocking the liver stage of the life cycle can prevent clinical malaria, but relatively less is known about the parasite’s biology at this stage. Using the rodent model *P. berghei*, we investigated whole-transcriptome changes occurring as early as 2 hpi of hepatocytes. The transcriptional profiles of early time points (2, 4, 12, and 18 hpi) have not been accessible before due to the technical challenges associated with liver-stage infections. Our data now provides insights into these early parasite fluxes that may facilitate establishment of infection, transformation and replication in the liver.
