## Supplementary material for "RNA-Seq Analysis Illuminates the Early Stages of *Plasmodium* Liver Infection": Dataset 3. Cluster analysis

### Sheet: Sheet1
Cluster	GO Terms Associated	Notable genes	DNA motifs	Evalue
1	GO:0006811 ion transport GO:0015893 drug transport GO:0051494 negative regulation of cytoskeleton organization GO:0051276 chromosome organization GO:0006812 cation transport	AP2-O2 BLN EST MSP1 ORP1 P25
2	GO:0006412 translation GO:0043043 peptide biosynthetic process GO:0043604 amide biosynthetic process GO:0006518 peptide metabolic process GO:0043603 cellular amide metabolic process GO:0010467 gene expression GO:1901566 organonitrogen compound biosynthetic process GO:0034645 cellular macromolecule biosynthetic process GO:0009059 macromolecule biosynthetic process GO:0034641 cellular nitrogen comp…	EXP2 PI-PLC
3	GO:0044419 interspecies interaction between organisms GO:0051701 interaction with host GO:0044403 symbiont process GO:0044409 entry into host GO:0007165 signal transduction GO:0040011 locomotion GO:0007154 cell communication GO:0035556 intracellular signal transduction GO:0071976 cell gliding GO:0035891 exit from host cell GO:0052126 movement in host environment GO:0009405 pathogenesis GO:0048870…	AP2-SP AMA1 CelTOS CSP GAMER GEST HSP20 IMC1I IMC1M LIMP P113 P36 P52 PL PLP1 PUF1 PUF2 SIAP1 SPECT1 TLP TRAMP TRAP TRSP UIS2 UIS3 UIS4		5.3e-06
				0.00019
				0.00029
				0.00041
				0.00089
				0.00095
				0.0012
				0.0011
				0.0016
				0.0021
				0.0026
				0.0035
				0.0041
				0.0047
				0.0056
				0.01
				0.012
				0.0038
				0.0051
				0.011
				0.0065
				0.01
				0.008
				0.0021
				0.011
				0.012
				0.014
				0.018
				0.018
				0.015
				0.014
				0.027
				0.034
				0.044
				0.05
				0.044
4	GO:0051716 cellular response to stimulus GO:0033554 cellular response to stress GO:0006355 regulation of transcription, DNA-templated GO:1903506 regulation of nucleic acid-templated transcription GO:2001141 regulation of RNA biosynthetic process GO:0010468 regulation of gene expression GO:0060255 regulation of macromolecule metabolic process GO:0019222 regulation of metabolic process	AP2-L AP2-O AP2-SP2 ACT1 HAP2 MAPK1 MCA1 ORP2 PIESP15 PK2 ROM1 TREP		2.8e-08
				6.8e-07
				4e-06
				4.5e-07
				3e-06
				1.1e-05
				1.3e-05
				1.2e-05
				9.9e-06
				1.2e-05
				1.7e-05
				8.7e-06
				3.2e-05
				3.5e-07
				8.7e-06
				3.7e-05
				6.1e-05
				0.00015
				0.00023
				0.00024
				1.5e-05
				4.2e-05
				9e-05
				0.00014
				0.00023
				0.00021
				0.00024
				0.00042
				0.00058
				0.00058
				0.00034
				0.00058
				0.00051
				0.00095
				0.0009
				0.0012
				0.0025
				0.0024
				0.002
				0.0013
				0.00022
				0.0015
				0.0013
				0.0013
				0.0013
				0.0046
				0.0027
				0.0011
				0.0023
				0.0035
				0.0032
				0.0037
				0.0029
				0.0031
				0.01
				0.011
				0.014
				0.018
				0.013
				0.013
				0.019
				0.018
				0.026
				0.026
				0.014
				0.026
				0.022
				0.021
				0.024
				0.019
				0.02
				0.021
				0.031
				0.029
				0.03
				0.041
				0.032
				0.031
				0.049
				0.0062
				0.046
5	GO:0042254 ribosome biogenesis	AP2-G2 RAB6
6	GO:0016070 RNA metabolic process GO:0090304 nucleic acid metabolic process GO:0006396 RNA processing GO:0006139 nucleobase-containing compound metabolic process GO:0006725 cellular aromatic compound metabolic process GO:0046483 heterocycle metabolic process GO:1901360 organic cyclic compound metabolic process GO:0010467 gene expression GO:0034660 ncRNA metabolic process GO:0006399 tRNA metabolic …	AP2-O4 AQP CAP93 CHT1 ETRAMP10.2 ICP ISP3 MSRP1 PV3 ROM8 ROM9 SEC13 Sir2A ZIP1
				0.00027
				0.00076
7	GO:0044419 interspecies interaction between organisms GO:0051701 interaction with host GO:0044403 symbiont process	HT IMC1a IMC1e KIN MPODD PLP2 PTP2 SOAP		1.1e-05
				0.00027
				0.00046
				0.0013
				0.0019
				0.0022
				0.0025
				0.0025
				0.0029
				0.003
				0.004
				0.005
				0.0037
				0.0047
				0.0054
				0.007
				0.0078
				0.0075
				0.008
				0.0098
				0.011
				0.00087
				0.01
				0.0096
				0.011
				0.014
				0.0036
				0.012
				0.011
				0.016
				0.019
				0.028
				0.027
				0.03
				0.032
				0.0036
				0.011
				0.015
				0.021
				0.023
				0.03
				0.048
8	GO:0006518 peptide metabolic process GO:0043603 cellular amide metabolic process GO:0043604 amide biosynthetic process GO:0006412 translation GO:0043043 peptide biosynthetic process GO:0044271 cellular nitrogen compound biosynthetic process GO:1901566 organonitrogen compound biosynthetic process GO:1901564 organonitrogen compound metabolic process GO:0044249 cellular biosynthetic process GO:19015…	EF-1alpha ETRAMP EXP1 G37 GAPDH MIF MSP8 NT1 RAP1 TPT
				0.026
9	GO:0006259 DNA metabolic process GO:0018205 peptidyl-lysine modification GO:0006260 DNA replication GO:0016482 cytosolic transport GO:0070647 protein modification by small protein conjugation or removal GO:0006479 protein methylation GO:0008213 protein alkylation GO:0022411 cellular component disassembly GO:0032984 protein-containing complex disassembly GO:0044237 cellular metabolic process GO:00…	ACT1 AP2-O3 ARA1 ATG8 CAX CEN4 CS CYC3 DMC1 EMAP1 EMAP2 FC IMC1b IMC1c K1 NDH2 PK6 PK7 Plrx PM4 PSOP25 PV2 PV5 ROM3 ROM6 ROM7 SEA1 SEP1 SEP3 YVH1
				1.1e-05
				7e-05
				8.6e-06
				0.00013
				0.02
				0.04
10	GO:0010467 gene expression GO:0006412 translation GO:0043043 peptide biosynthetic process GO:0043604 amide biosynthetic process GO:0006518 peptide metabolic process GO:0043603 cellular amide metabolic process GO:0034641 cellular nitrogen compound metabolic process GO:0034645 cellular macromolecule biosynthetic process GO:0009059 macromolecule biosynthetic process GO:0044271 cellular nitrogen comp…	CDPK7 NAPS
				0.0026
				0.013
11	GO:0006790 sulfur compound metabolic process GO:0044085 cellular component biogenesis GO:0022607 cellular component assembly GO:0022613 ribonucleoprotein complex biogenesis GO:0022618 ribonucleoprotein complex assembly	CRK1 PLP3
				0.0073
				0.026
12	GO:0042274 ribosomal small subunit biogenesis GO:0090501 RNA phosphodiester bond hydrolysis GO:0006508 proteolysis GO:0034470 ncRNA processing	NUP221 SEP2 SERA2 SERA3 SPELD		3.2e-06
				1.4e-05
				2e-05
				3.2e-05
				3.2e-05
				3.2e-05
				3.4e-05
				0.00013
				0.00016
				0.00017
				0.00025
				0.00042
				1.6e-05
				0.0004
				0.00051
				0.00066
				0.00082
				0.0011
				5.5e-05
				0.0012
				0.0011
				0.0024
				0.00044
				0.0027
				0.0037
				0.0035
				0.0037
				0.0037
				0.0052
				0.0051
				0.0025
				0.0051
				0.0057
				0.011
				0.012
				0.012
				0.0045
				0.0066
				0.013
				0.017
				0.017
				0.022
				0.013
				0.026
				0.0037
				0.0045
				0.0073
				0.02
				0.023
				0.025
				0.024
				0.025
				0.012
				0.014
				0.022
				0.021
				0.024
				0.026
				0.029
				0.039
				0.017
				0.042
				0.042
13	GO:0046116 queuosine metabolic process GO:0008616 queuosine biosynthetic process GO:0009451 RNA modification GO:0010467 gene expression
14	GO:0055114 oxidation-reduction process GO:0051172 negative regulation of nitrogen compound metabolic process GO:0031324 negative regulation of cellular metabolic process GO:0010605 negative regulation of macromolecule metabolic process GO:0006260 DNA replication GO:0009892 negative regulation of metabolic process GO:2000113 negative regulation of cellular macromolecule biosynthetic process GO:001…	ADF1 ADF2 BP2 IBIS1 LISP1 LISP2 MSP4/5 PALM PSOP12 RON2 SOC1 SOC3
				0.00084
				0.00093
				0.0032
				0.0068
				0.0057
				0.0087
				0.011
				0.016
				0.035
				0.037
				0.034
				0.048
				0.048
